# Dielectrophoresis Reveals Stimulus-Induced Remodeling of Insulin Granule Subpopulations

**DOI:** 10.1101/2025.10.27.684914

**Authors:** Ashley Archambeau, Teji Korma, Aneesh Deshmukh, Mark A. Hayes, Kate L. White

## Abstract

The pancreatic β-cell contains several functional subpopulations of insulin secretory granules (ISGs). These subpopulations vary in maturity, age, and secretory capacity. Differences in protein and lipid composition of ISGs are correlated with disease but require further study to understand how ISG remodeling regulates normal biology. Due to limitations in traditional separation methods, the extent of these subpopulations, any overlap between them, and how they are affected by insulinotropic signals have not been determined. In this work, we adapted direct current insulator-based dielectrophoresis (DC-iDEP) to separate ISGs isolated from INS-1E cells, an immortalized rat insulinoma cell line model, according to their electrokinetic mobility ratio (EKMr). We were able to separate ISG subpopulations from unstimulated cells to determine a baseline distribution and identify characteristic profiles for immature, young, and old ISGs. We then analyzed distributions of subpopulations from cells stimulated with insulin secretion signals known to induce biophysical remodeling and maturation. We found significant changes in each subpopulation studied in response to stimulation, consistent with the increases in maturation, crystallization, and changes in size reported in the literature. This work provides new insights into how the cell controls ISG remodeling and may drive future development of more effective therapies.

**SIGNIFICANCE:** Understanding insulin secretory granule (ISG) heterogeneity and the functional role of subpopulations is a critical step towards unraveling the mechanisms of insulin secretion. We adapted direct current insulator-based dielectrophoresis (DC-iDEP) to resolve immature, young, and old ISG subpopulations based on their biophysical properties. We also explored the biophysical remodeling of ISGs under insulinotropic stimuli to further probe how the cell controls remodeling and secretion. Our work provides a new framework for quantifying granule heterogeneity by linking biophysical features to functional subtypes and assessing how environmental stimuli remodel ISGs. This methodology establishes a broadly applicable platform to interrogate organelle and vesicle diversity in complex biological systems.
