## Supplemental Tables 1-3 for "Dielectrophoresis Reveals Stimulus-Induced Remodeling of Insulin Granule Subpopulations"

### Sheet: Table S1
Subpopulation 1	Subpopulation 2	Voltage (V)	EKMr (10⁹ V/m²)	p-value
insulin	VAMP4	900	0.8	0.9809
			2.45	0.6923
			4.05	0.5087
			5.6	0.286
			7.15	0.7414
			8.7	0.6753
			10.3	0.3604
			11.8	0.1866
			13.4	0.9877
		1200	1.1	0.3313
			3.25	0.4237
			5.35	0.3633
			7.45	0.8559
			9.55	0.5409
			11.7	0.707
			13.7	0.8464
			15.8	0.5245
			17.8	0.8645
		1500	1.4	0.8076
			4.1	0.0157
			6.7	0.1486
			9.3	0.1091
			11.9	0.8661
			14.5	0.2482
			17.1	0.1455
			19.7	0.949
			22.3	0.2578
insulin	Rab3a	900	0.8	0.9709
			2.45	0.8837
			4.05	0.5098
			5.6	0.7753
			7.15	0.2675
			8.7	0.408
			10.3	0.7752
			11.8	0.1039
			13.4	0.7851
		1200	1.1	0.865
			3.25	0.3911
			5.35	0.0095
			7.45	0.256
			9.55	0.654
			11.7	0.6666
			13.7	0.6191
			15.8	0.009
			17.8	0.4048
		1500	1.4	0.8806
			4.1	0.1444
			6.7	0.8437
			9.3	0.0532
			11.9	0.3423
			14.5	0.231
			17.1	0.8599
			19.7	0.1945
			22.3	0.0556
insulin	Rab10	900	0.8	0.9638
			2.45	0.7614
			4.05	0.2114
			5.6	0.6106
			7.15	0.6971
			8.7	0.9922
			10.3	0.7738
			11.8	0.065
			13.4	0.2431
		1200	1.1	0.7379
			3.25	0.8882
			5.35	0.3476
			7.45	0.4549
			9.55	0.6534
			11.7	0.077
			13.7	0.4723
			15.8	0.0372
			17.8	0.2527
		1500	1.4	0.9964
			4.1	0.5789
			6.7	0.6543
			9.3	0.9903
			11.9	0.298
			14.5	0.4302
			17.1	0.6352
			19.7	0.7454
			22.3	0.6323
VAMP4	Rab3a	900	0.8	0.9521
			2.45	0.5899
			4.05	0.9953
			5.6	0.4323
			7.15	0.438
			8.7	0.6856
			10.3	0.5274
			11.8	0.7561
			13.4	0.7754
		1200	1.1	0.4046
			3.25	0.9523
			5.35	0.0711
			7.45	0.3209
			9.55	0.2733
			11.7	0.9547
			13.7	0.7528
			15.8	0.036
			17.8	0.4907
		1500	1.4	0.9264
			4.1	0.3293
			6.7	0.2007
			9.3	0.6904
			11.9	0.242
			14.5	0.9408
			17.1	0.0938
			19.7	0.1532
			22.3	0.3477
VAMP4	Rab10	900	0.8	0.9383
			2.45	0.4128
			4.05	0.6613
			5.6	0.0601
			7.15	0.98
			8.7	0.5971
			10.3	0.3766
			11.8	0.8382
			13.4	0.2234
		1200	1.1	0.4506
			3.25	0.4449
			5.35	0.97
			7.45	0.5557
			9.55	0.826
			11.7	0.1433
			13.7	0.5857
			15.8	0.1305
			17.8	0.3048
		1500	1.4	0.8024
			4.1	0.0601
			6.7	0.0559
			9.3	0.1035
			11.9	0.211
			14.5	0.0489
			17.1	0.3264
			19.7	0.7845
			22.3	0.1028
Rab3a	Rab10	900	0.8	>0.9999
			2.45	0.9035
			4.05	0.6649
			5.6	0.3897
			7.15	0.3194
			8.7	0.3087
			10.3	0.9458
			11.8	0.8485
			13.4	0.4067
		1200	1.1	0.875
			3.25	0.4228
			5.35	0.0506
			7.45	0.6256
			9.55	0.3401
			11.7	0.1754
			13.7	0.8472
			15.8	0.4268
			17.8	0.7938
		1500	1.4	0.8758
			4.1	0.3596
			6.7	0.5127
			9.3	0.0495
			11.9	0.9194
			14.5	0.0461
			17.1	0.5096
			19.7	0.1022
			22.3	0.0178

### Sheet: Table S2
Subpopulation	Marker	Voltage (V)	Condition	EKMr (10⁹ V/m²)	p-value
ISGs	insulin	900	unstimulated and TAK-875	0.8	0.4095
				2.45	0.1561
				4.05	0.0585
				5.6	0.4496
				7.15	0.1526
				8.7	0.2128
				10.3	0.6444
				11.8	0.6579
				13.4	0.4067
			unstimulated and Ex-4	0.8	0.6135
				2.45	0.8102
				4.05	0.1096
				5.6	0.2385
				7.15	0.5383
				8.7	0.1871
				10.3	0.0632
				11.8	0.0667
				13.4	0.6655
		1200	unstimulated and TAK-875	1.1	0.7729
				3.25	0.349
				5.35	0.2986
				7.45	0.2842
				9.55	0.9382
				11.7	0.5561
				13.7	0.5333
				15.8	0.3263
				17.8	0.1895
			unstimulated and Ex-4	1.1	0.9103
				3.25	0.7959
				5.35	0.608
				7.45	0.4342
				9.55	0.9226
				11.7	0.3188
				13.7	0.4961
				15.8	0.2742
				17.8	0.6419
		1500	unstimulated and TAK-875	1.4	0.9036
				4.1	0.492
				6.7	0.844
				9.3	0.9854
				11.9	0.8814
				14.5	0.2455
				17.1	0.1285
				19.7	0.7252
				22.3	0.9161
			unstimulated and Ex-4	1.4	0.7383
				4.1	0.2556
				6.7	0.23
				9.3	0.237
				11.9	0.2942
				14.5	0.7194
				17.1	0.1004
				19.7	0.9016
				22.3	0.2223
immature	VAMP4	900	unstimulated and TAK-875	0.8	0.2516
				2.45	0.5411
				4.05	0.5558
				5.6	0.044
				7.15	0.2582
				8.7	0.1458
				10.3	0.2796
				11.8	0.9948
				13.4	0.0943
			unstimulated and Ex-4	0.8	0.9022
				2.45	0.4584
				4.05	0.9521
				5.6	0.481
				7.15	0.8002
				8.7	0.4502
				10.3	0.3447
				11.8	0.5376
				13.4	0.6256
		1200	unstimulated and TAK-875	1.1	0.3863
				3.25	0.1804
				5.35	0.3258
				7.45	0.6229
				9.55	0.552
				11.7	0.711
				13.7	0.4493
				15.8	0.0554
				17.8	0.4817
			unstimulated and Ex-4	1.1	0.8849
				3.25	0.6936
				5.35	0.8131
				7.45	0.4816
				9.55	0.4962
				11.7	0.7163
				13.7	0.0866
				15.8	0.7944
				17.8	0.1173
		1500	unstimulated and TAK-875	1.4	0.912
				4.1	0.0264
				6.7	0.0345
				9.3	0.3655
				11.9	0.7351
				14.5	0.0243
				17.1	0.3826
				19.7	0.3213
				22.3	0.1501
			unstimulated and Ex-4	1.4	0.4346
				4.1	0.0699
				6.7	0.248
				9.3	0.7873
				11.9	0.8239
				14.5	0.2947
				17.1	0.5861
				19.7	0.1538
				22.3	0.4946
young	Rab3a	900	unstimulated and TAK-875	0.8	0.2642
				2.45	0.1195
				4.05	0.7421
				5.6	0.9141
				7.15	0.1278
				8.7	0.0943
				10.3	0.8415
				11.8	0.6072
				13.4	0.0728
			unstimulated and Ex-4	0.8	0.4001
				2.45	0.4623
				4.05	0.3483
				5.6	0.77
				7.15	0.3821
				8.7	0.5147
				10.3	0.5846
				11.8	0.5224
				13.4	0.2188
		1200	unstimulated and TAK-875	1.1	0.256
				3.25	0.4804
				5.35	0.0648
				7.45	0.468
				9.55	0.3245
				11.7	0.4037
				13.7	0.9436
				15.8	0.0755
				17.8	0.9315
			unstimulated and Ex-4	1.1	0.3484
				3.25	0.4434
				5.35	0.1149
				7.45	0.7939
				9.55	0.7238
				11.7	0.5114
				13.7	0.5229
				15.8	0.9461
				17.8	0.8777
		1500	unstimulated and TAK-875	1.4	0.6386
				4.1	0.2002
				6.7	0.3966
				9.3	0.5006
				11.9	0.1004
				14.5	0.0096
				17.1	0.493
				19.7	0.1276
				22.3	0.0876
			unstimulated and Ex-4	1.4	0.7719
				4.1	0.4696
				6.7	0.26
				9.3	0.964
				11.9	0.0441
				14.5	0.1426
				17.1	0.4621
				19.7	0.8332
				22.3	0.4648
			TAK-875 and Ex-4	1.4	0.8472
				4.1	0.5538
				6.7	0.8453
				9.3	0.5427
				11.9	0.8208
				14.5	0.2167
				17.1	0.1884
				19.7	0.1985
				22.3	0.2943
old	Rab10	900	unstimulated and TAK-875	0.8	<0.0001
				2.45	0.0341
				4.05	0.2172
				5.6	0.0751
				7.15	0.8999
				8.7	0.412
				10.3	0.3758
				11.8	0.3039
				13.4	0.0007
			unstimulated and Ex-4	0.8	0.0894
				2.45	0.1685
				4.05	0.0039
				5.6	0.0342
				7.15	0.1652
				8.7	0.6303
				10.3	0.5606
				11.8	0.0346
				13.4	0.0007
		1200	unstimulated and TAK-875	1.1	0.0868
				3.25	0.2059
				5.35	0.3717
				7.45	0.1209
				9.55	0.3764
				11.7	0.8909
				13.7	0.5341
				15.8	0.1496
				17.8	0.9659
			unstimulated and Ex-4	1.1	0.5223
				3.25	0.339
				5.35	0.5239
				7.45	0.5021
				9.55	0.833
				11.7	0.7076
				13.7	0.6368
				15.8	0.3125
				17.8	0.7797
		1500	unstimulated and TAK-875	1.4	0.7174
				4.1	0.1279
				6.7	0.1586
				9.3	0.6328
				11.9	0.0417
				14.5	0.9074
				17.1	0.5138
				19.7	0.4379
				22.3	0.2298
			unstimulated and Ex-4	1.4	0.8209
				4.1	0.8956
				6.7	0.136
				9.3	0.289
				11.9	0.4836
				14.5	0.0532
				17.1	0.3661
				19.7	0.1792
				22.3	0.2148
			TAK-875 and Ex-4	1.4	0.5849
				4.1	0.1994
				6.7	0.9185
				9.3	0.5765
				11.9	0.2156
				14.5	0.0555
				17.1	0.8038
				19.7	0.5806
				22.3	0.9532

### Sheet: Table S3
Subpopulation	Marker	Condition	EKMr (10⁹ V/m²)	p-value
ISGs	insulin	TAK-875 and Ex-4	1.4	0.6908
			4.1	0.7671
			6.7	0.4107
			9.3	0.3109
			11.9	0.305
			14.5	0.156
			17.1	0.9314
			19.7	0.814
			22.3	0.3538
immature	VAMP4	TAK-875 and Ex-4	1.4	0.5768
			4.1	0.6017
			6.7	0.3255
			9.3	0.547
			11.9	0.9027
			14.5	0.0041
			17.1	0.7325
			19.7	0.7645
			22.3	0.4542
young	Rab3a	TAK-875 and Ex-4	1.4	0.8472
			4.1	0.5538
			6.7	0.8453
			9.3	0.5427
			11.9	0.8208
			14.5	0.2167
			17.1	0.1884
			19.7	0.1985
			22.3	0.2943
old	Rab10	TAK-875 and Ex-4	1.4	0.5849
			4.1	0.1994
			6.7	0.9185
			9.3	0.5765
			11.9	0.2156
			14.5	0.0555
			17.1	0.8038
			19.7	0.5806
			22.3	0.9532
